# Upregulated GIRK2 counteracts ethanol-induced changes in excitability & respiration in human neurons

**DOI:** 10.1101/2023.03.22.533236

**Authors:** Iya Prytkova, Yiyuan Liu, Michael Fernando, Isabel Gameiro-Ros, Dina Popova, Chella Kamarajan, Xiaoling Xuei, David B. Chorlian, Howard J. Edenberg, Jay A. Tischfield, Bernice Porjesz, Zhiping P. Pang, Ronald P. Hart, Alison Goate, Paul A. Slesinger

**Author notes:** Corresponding authors: Contact information: Paul Slesinger, Alison Goate.

## Abstract

Genome-wide association analysis (GWAS) of electroencephalographic endophenotypes for alcohol use disorder (AUD) has identified non-coding polymorphisms within the *KCNJ6* gene. *KCNJ6* encodes GIRK2, a subunit of a G protein-coupled inwardly-rectifying potassium channel that regulates neuronal excitability. How changes in GIRK2 affect human neuronal excitability and the response to repeated ethanol exposure is poorly understood. Here, we studied the effect of upregulating *KCNJ6* using an isogenic approach with human glutamatergic neurons derived from induced pluripotent stem cells (male and female donors). Using multi-electrode-arrays, population calcium imaging, single-cell patch-clamp electrophysiology, and mitochondrial stress tests, we find that elevated GIRK2 acts in concert with 7-21 days of ethanol exposure to inhibit neuronal activity, to counteract ethanol-induced increases in glutamate response, and to promote an increase intrinsic excitability. Furthermore, elevated GIRK2 prevented ethanol-dependent changes in basal and activity-dependent mitochondrial respiration. These data support a role for GIRK2 in mitigating the effects of ethanol and a previously unknown connection to mitochondrial function in human glutamatergic neurons.

**SIGNIFICANCE STATEMENT:** Alcohol use disorder (AUD) is a major health problem that has worsened since COVID, affecting over 100 million people worldwide. While it is known that heritability contributes to AUD, specific genes and their role in neuronal function remain poorly understood, especially in humans. In the current manuscript, we focused on the inwardly-rectifying potassium channel GIRK2, which has been identified in an AUD-endophenotype genome-wide association study. We used human excitatory neurons derived from healthy donors to study the impact of GIRK2 expression. Our results reveal that elevated GIRK2 counteracts ethanol-induced increases in glutamate response and intracellular calcium, as well as deficits in activity-dependent mitochondrial respiration. The role of GIRK2 in mitigating ethanol-induced hyper-glutamatergic and mitochondrial offers therapeutic promise for treating AUD.
