## Extended Data Table 7-1 for "Upregulated GIRK2 counteracts ethanol-induced changes in excitability & respiration in human neurons"

Gene Symbol	upGIRK2.Chronic_mean expression	isoCTL.Naive_mean expression	theta	prob	log2FC	pval
ADAM22	1525.821563	1877.546353	-1.701513408	0.998033374	-0.299262269	0.001966626
ADCY1	2776.39826	3853.638808	-2.352283491	1	-0.473006828	1.33E-15
ADD2	2073.269233	2773.228096	-1.910996396	0.999633779	-0.419658806	3.66E-04
ADGRA1	327.9567857	405.7581577	-0.961621459	0.964382388	-0.307114375	0.035617612
ADGRB3	571.935082	806.8337037	-1.749018483	0.997014726	-0.496419949	0.002985274
ADGRL3	2769.647595	3280.450116	-1.690149107	0.99816849	-0.244191361	0.00183151
ANKS1B	552.570696	673.5808595	-1.152586438	0.985390828	-0.285692088	0.014609172
APBA1	1120.855197	1463.86747	-2.074012891	0.99938837	-0.385185038	6.12E-04
ATP1A3	166.6424938	217.399211	-0.930224463	0.958415213	-0.38359037	0.041584787
ATP2B3	105.1881074	151.1516666	-1.010566785	0.970294789	-0.523025284	0.029705211
ATP6V1G2	398.7077818	500.8879939	-1.204526812	0.987781263	-0.329156268	0.012218737
ATP8A1	626.8577732	810.0339391	-1.306352883	0.994503369	-0.369844206	0.005496631
BSN	3318.479085	3931.734463	-1.849533242	0.999126852	-0.244643708	8.73E-04
CACNA1A	392.7586971	487.253501	-0.891113364	0.951471523	-0.311029329	0.048528477
CACNA1B	683.1921413	994.8691952	-1.749054712	0.997014551	-0.542215474	0.002985449
CACNA1D	142.3299903	210.8865684	-1.210986309	0.988440176	-0.567227527	0.011559824
CACNA2D1	795.2871125	1128.934106	-2.035428516	0.999681628	-0.505413584	3.18E-04
CADM3	1640.884742	2071.091066	-1.945790201	0.999342497	-0.335917085	6.58E-04
CADPS2	235.5787086	300.6778223	-1.037936454	0.973265433	-0.352009304	0.026734567
CALB2	238.5547536	361.8086941	-1.51920204	0.996059282	-0.600906641	0.003940718
CALY	423.8464637	534.0097194	-1.100277712	0.981383324	-0.33332425	0.018616676
CAMK4	670.0341802	941.8420297	-1.764680154	0.997184826	-0.491250411	0.002815174
CAMKV	1125.77707	1553.375456	-2.026736627	0.999799766	-0.464485407	2.00E-04
CBLN1	42.47609733	58.37626194	-1.00074247	0.969173921	-0.458730614	0.030826079
CDH10	3951.844791	4678.61484	-2.014021196	0.999922471	-0.24355518	7.75E-05
CDH9	3166.638669	3872.719027	-1.943681356	0.999317165	-0.290394578	6.83E-04
CDK5R1	2098.640068	2895.808876	-2.568239208	0.999855017	-0.464511632	1.45E-04
CDKL5	829.7020953	984.2821293	-1.224324894	0.989547743	-0.246478472	0.010452257
CHRM2	35.89451418	55.06938209	-1.053215674	0.974646631	-0.617487049	0.025353369
CHRNA4	542.8556254	817.9676707	-1.944337182	0.999324493	-0.591475265	6.76E-04
CHRNA6	9.951588656	16.4191701	-1.252135164	0.990098055	-0.72238245	0.009901945
CHRNB2	456.4476348	687.9784444	-1.673820703	0.99817305	-0.591914005	0.00182695
CNIH2	907.7334665	1075.661193	-1.25508711	0.990150176	-0.244883082	0.009849824
CNIH3	565.1122848	457.7938103	1.032481002	0.951371467	0.303839595	0.048628533
CNKSR2	529.0133479	619.5414416	-0.926330226	0.957830225	-0.227896664	0.042169775
CNR1	1675.198028	2152.218998	-1.632626655	0.996527098	-0.361493237	0.003472902
CNTN1	1574.398558	2060.260999	-1.947622674	0.999368484	-0.388026308	6.32E-04
CNTN2	986.6159063	1423.332156	-1.156756724	0.985473089	-0.528711924	0.014526911
CNTNAP2	467.6163004	633.9232297	-1.344887275	0.995902188	-0.438982915	0.004097812
CNTNAP4	132.9487701	198.0181242	-1.069014554	0.976441333	-0.574762053	0.023558667
CPEB3	425.772487	545.9056468	-1.338982877	0.995773312	-0.358568893	0.004226688
CPEB4	3150.788312	3929.316013	-2.731007633	1	-0.318565371	3.41E-10
CPLX2	919.8954524	1199.875527	-1.413039514	0.995493079	-0.38334294	0.004506921
CSPG5	1763.673806	2098.841166	-1.519575766	0.996081545	-0.251009235	0.003918455
CTNNA2	1042.626452	1437.142633	-1.980602381	0.999911088	-0.462980885	8.89E-05
CTNND2	3069.601104	3779.183492	-2.211002774	0.99999566	-0.300023379	4.34E-06
DGKB	212.3819004	281.5550593	-1.214600758	0.988789894	-0.406756253	0.011210106
DGKI	880.1483298	1255.645979	-2.378815777	1	-0.512611179	0
DLG2	522.4869094	645.1467451	-1.220609098	0.989299024	-0.304232462	0.010700976
DMD	1328.487207	1752.801349	-2.205492594	0.999990577	-0.399878164	9.42E-06
DNAJC6	2758.341411	3525.434996	-1.697765166	0.998087624	-0.354000244	0.001912376
DNM3	939.4129428	1274.858752	-1.994833844	0.999972865	-0.440506037	2.71E-05
DOC2B	617.2376779	741.3811959	-0.982731271	0.967393299	-0.264389393	0.032606701
DPYSL2	14534.64592	18228.28565	-4.167280532	1	-0.326682958	2.08E-14
DRP2	542.5960194	649.1236355	-0.988597131	0.967966906	-0.258614824	0.032033094
EFNB1	1380.214761	1117.283739	1.623494768	0.992927661	0.304897156	0.007072339
EFNB3	2110.798837	2844.103902	-2.958496464	1	-0.430185077	9.99E-16
ELAVL4	865.2821024	1200.245291	-2.052549061	0.999474014	-0.472086808	5.26E-04
EPHA7	458.4994804	568.9447638	-0.982260414	0.967344319	-0.311368496	0.032655681
ERBB4	1021.755338	1248.047252	-1.261840878	0.990383272	-0.288622775	0.009616728
FRRS1L	2035.068708	2865.516419	-2.606785561	0.998766909	-0.493717659	0.001233091
GABBR2	2175.976812	3012.858533	-2.649207055	0.999690099	-0.469469751	3.10E-04
GABRB3	1927.748078	2445.983943	-1.902534547	0.999778963	-0.343498404	2.21E-04
GABRE	13.85012	8.282094782	1.125800241	0.965632473	0.741830857	0.034367527
GABRG2	115.0656634	207.8177685	-1.331840795	0.995571874	-0.852861625	0.004428126
GABRR1	62.45163943	89.44751684	-1.014485586	0.97076293	-0.518301987	0.02923707
GAD2	63.76251343	92.45146217	-1.036945878	0.973173258	-0.535987637	0.026826742
GAP43	6741.659013	8208.871243	-2.356240711	1	-0.284080199	1.11E-16
GLRA2	256.3892903	470.2735727	-1.686999803	0.998190742	-0.875164261	0.001809258
GLRA3	13.21783492	20.74291283	-1.069174067	0.976462616	-0.650132617	0.023537384
GPM6A	12307.87741	15396.87959	-2.885803749	1	-0.323056018	2.66E-15
GRIA1	3276.633851	4162.019372	-2.363767007	1	-0.345069213	0
GRIA2	2853.002285	3730.169674	-1.471283538	0.994923511	-0.386760353	0.005076489
GRIA4	1114.133269	1385.223634	-1.390983496	0.995630329	-0.314197094	0.004369671
GRIK2	590.1438967	829.6739671	-1.811987413	0.99855523	-0.491477745	0.00144477
GRIN1	1325.91513	2136.335139	-2.523145511	0.999999803	-0.688149555	1.97E-07
GRIN2B	1458.744662	2307.806947	-3.04738491	1	-0.661795167	2.89E-15
GRIN2D	907.0453057	1119.29283	-1.339957735	0.995798007	-0.303341006	0.004201993
GRM1	46.75665919	67.91418378	-1.081522518	0.978362259	-0.538541059	0.021637741
GRM5	45.76353803	73.89037612	-0.999954407	0.969089968	-0.691187879	0.030910032
IGSF9B	857.9727325	1213.95177	-1.913302004	0.999588117	-0.500707402	4.12E-04
IQSEC3	337.8050957	446.8591129	-1.338470828	0.995760383	-0.403628955	0.004239617
ITGA5	443.806756	351.8190954	1.101548749	0.9584244	0.335097841	0.0415756
ITSN1	5116.73445	6104.732406	-2.344595554	1	-0.254704696	3.33E-16
KCNC2	26.25015258	40.57240443	-1.02864278	0.972361978	-0.628172995	0.027638022
KCND2	415.1519332	658.1285851	-1.770568359	0.997358513	-0.664730069	0.002641487
KCND3	1672.754213	2060.784428	-1.825959724	0.998603245	-0.30096812	0.001396755
KCNJ3	80.81912222	126.6497322	-1.419835788	0.995452325	-0.648075439	0.004547675
KCNJ6	16061.95125	793.6406511	8.469847973	1	4.339017432	0
KCNJ9	212.3602072	305.7485207	-1.336322925	0.995702822	-0.525832065	0.004297178
KCNMA1	1407.746066	1659.861806	-1.281457916	0.992089169	-0.237676013	0.007910831
KCNN2	16.23374906	23.54673937	-0.923242355	0.957383305	-0.536531079	0.042616695
KIF5C	9207.156687	11848.44923	-3.019018944	1	-0.363870642	1.09E-14
L1CAM	3643.525807	4895.808872	-2.563451	0.999910946	-0.426212028	8.91E-05
LGI1	305.6588221	378.6593395	-0.989251333	0.968028843	-0.308978305	0.031971157
LHFPL4	609.1840207	870.9579976	-1.804696663	0.998493778	-0.515725046	0.001506222
LRFN2	18.90105552	32.25097506	-1.309789953	0.994707249	-0.770875975	0.005292751
LRRTM1	112.7534218	156.2865987	-1.055440533	0.974863435	-0.471022858	0.025136565
LRRTM3	137.1466957	209.4056167	-1.269811572	0.99091051	-0.610580276	0.00908949
MAP2	26222.59501	30800.57493	-3.148395685	1	-0.232146818	7.22E-15
MAPK10	1860.647184	2386.141581	-2.382237329	1	-0.358875131	4.44E-16
MYO5A	4404.748258	5215.804885	-2.035315191	0.999683243	-0.243830333	3.17E-04
NCAM1	14589.24459	17470.27176	-2.8475908	1	-0.259996865	4.44E-16
NGFR	1955.153777	1674.619813	1.070144191	0.955814566	0.223448484	0.044185434
NLGN1	968.3293014	1137.769804	-1.191603488	0.986593386	-0.232639042	0.013406614
NLGN3	1285.917164	1688.168994	-2.119297073	0.999447468	-0.392661621	5.53E-04
NLGN4Y	268.7180305	369.7528153	-1.270972024	0.991011349	-0.460468005	0.008988651
NOS1	3779.401792	4661.704023	-2.160545217	0.99957234	-0.302699508	4.28E-04
NOS1AP	358.2717104	463.9813667	-1.300004687	0.994030552	-0.373012737	0.005969448
NPTX2	1072.171862	1525.820154	-2.605382627	0.998792952	-0.509048745	0.001207048
NPY1R	114.0502607	164.5011663	-1.16405637	0.985578404	-0.528428068	0.014421596
NPY5R	29.68353474	42.87417624	-0.955431892	0.963158018	-0.530446053	0.036841982
NRG1	288.7374324	383.7072783	-1.216437391	0.988955968	-0.410247978	0.011044032
NRXN1	1792.156399	2664.814742	-2.246595745	0.999999994	-0.572338695	6.10E-09
NRXN2	4199.448261	5627.919735	-3.533625308	1	-0.422401959	0
NSG1	3519.32587	4279.258879	-2.08190522	0.999376222	-0.282061853	6.24E-04
NSMF	6198.795027	7331.537888	-2.641969511	0.999481607	-0.242128055	5.18E-04
NTRK2	9083.050695	11655.734	-2.710604961	0.999999959	-0.359791021	4.15E-08
NTRK3	1113.073903	1568.060844	-2.469594002	1	-0.494432156	2.29E-13
PCDH17	877.4504359	1133.082345	-1.523419248	0.996300823	-0.368863171	0.003699177
PCDH8	821.0416367	975.4497324	-0.936309662	0.959405048	-0.248612143	0.040594952
PCLO	1825.788161	2320.382007	-1.5846732	0.997187546	-0.345842953	0.002812454
PFN1	4240.22924	3590.033742	1.759904194	0.993002601	0.24014486	0.006997399
PICK1	371.5539504	461.9314458	-1.014873095	0.97080877	-0.314107052	0.02919123
PLAT	2132.274602	1793.905025	1.343710409	0.981590882	0.249289734	0.018409118
PLCB3	1470.00234	1133.651674	1.853558706	0.992438131	0.374841025	0.007561869
PLPPR4	1119.999344	1396.825727	-1.422688553	0.995428049	-0.318654149	0.004571951
PPFIA2	751.382115	951.3389598	-1.204478566	0.987776349	-0.340412685	0.012223651
PPFIA3	1348.639972	1586.529253	-1.319850712	0.995166115	-0.234368859	0.004833885
PPFIBP2	120.5520308	78.88917525	1.2091106	0.972564351	0.611756694	0.027435649
PPP1R1B	187.5630958	296.1270004	-1.724546052	0.997492766	-0.658840043	0.002507234
PPP1R9A	1195.090566	1399.438023	-1.309565913	0.994695192	-0.227727644	0.005304808
PRKAR2B	1231.576797	1704.410796	-2.589768171	0.999284931	-0.468766503	7.15E-04
PRKCD	211.8058969	153.8959597	1.246173874	0.975041556	0.460787399	0.024958444
PRKCZ	492.8711035	582.4864048	-0.916278374	0.956379485	-0.241013978	0.043620515
PSD2	590.1757752	771.2042566	-1.614128355	0.9966878	-0.38596831	0.0033122
PTPRN2	1190.600065	1615.543799	-2.463836591	1	-0.440330986	3.60E-14
PTPRO	1774.511392	2102.238034	-1.304096524	0.994349288	-0.244504197	0.005650712
PTPRT	16.92728199	32.05985876	-1.402086275	0.995544109	-0.921417731	0.004455891
PTPRZ1	7115.09459	8532.897117	-1.960737219	0.999619216	-0.262152717	3.81E-04
RAB27B	155.7781971	214.0090675	-1.032991308	0.972799225	-0.458178599	0.027200775
RAB3A	1140.043989	1470.12564	-1.688330143	0.998181824	-0.366849964	0.001818176
RAB3C	2036.011651	3313.826047	-3.139129222	1	-0.702752055	4.33E-15
RAB6B	3306.058783	4097.528152	-2.217591886	0.999998395	-0.309641485	1.60E-06
RAPGEF4	436.6726071	554.7112653	-1.312159103	0.994832573	-0.345184992	0.005167427
RGS7	236.7314772	333.8408225	-1.30889814	0.994658001	-0.495908832	0.005341999
RGS7BP	43.92450135	61.36759258	-0.907340856	0.954962166	-0.48245108	0.045037834
RIMBP2	678.2182245	847.6339484	-1.271244207	0.991035418	-0.321691818	0.008964582
RIMS1	243.9867466	364.1733355	-1.718903169	0.99765114	-0.577822511	0.00234886
RIMS3	1231.014688	1484.81546	-1.415598094	0.995480175	-0.270435661	0.004519825
SCN1A	1295.5973	1515.691177	-1.107211689	0.982285943	-0.226358467	0.017714057
SCN2A	1438.964387	1888.902888	-2.307285814	1	-0.392517646	1.11E-16
SGIP1	392.2028644	593.083736	-1.960900791	0.9996225	-0.596635737	3.77E-04
SH3GL2	599.5813281	802.5045272	-1.592	0.997208017	-0.420554075	0.002791983
SHANK1	1062.449802	1354.26894	-1.533384991	0.996746506	-0.350119588	0.003253494
SHANK2	898.0217438	1250.434374	-2.074847447	0.999386898	-0.47760706	6.13E-04
SHISA7	320.9842244	444.1875269	-1.419417272	0.995455515	-0.468666487	0.004544485
SHISA9	162.9427475	220.9252959	-1.168652805	0.985643004	-0.439193477	0.014356996
SLC17A6	181.246407	295.1249846	-1.530679415	0.996648579	-0.703373665	0.003351421
SLC17A8	94.22773469	156.1966541	-1.537746195	0.996865169	-0.729139884	0.003134831
SLC1A2	3584.134164	4298.797515	-1.650481521	0.997343508	-0.262308515	0.002656492
SLC2A4	2703.505956	2222.788514	1.948442514	0.998949211	0.282460845	0.001050789
SLC8A1	394.357893	517.7640974	-1.3983809	0.99556733	-0.392789412	0.00443267
SLC8A3	174.200557	227.9519214	-1.020331395	0.971450383	-0.387980333	0.028549617
SLITRK1	196.1986382	275.165295	-1.220190984	0.989267192	-0.487983495	0.010732808
SLITRK3	79.08940858	121.1495075	-1.135010026	0.984673672	-0.615232128	0.015326328
SNAP25	1786.601008	2191.261689	-1.61504121	0.996660481	-0.294544306	0.003339519
SNAP91	969.9224821	1365.863743	-2.164938125	0.999642717	-0.493872214	3.57E-04
SRCIN1	1399.206129	1668.206141	-1.324103474	0.995319731	-0.25368906	0.004680269
STX1B	984.5860139	1250.983932	-1.705112052	0.997972431	-0.345474108	0.002027569
STXBP1	4732.591324	5596.50952	-2.359024769	1	-0.24189697	0
STXBP5L	185.7481566	248.7528801	-1.090276173	0.979832075	-0.421365336	0.020167925
SV2C	109.1928347	181.3521663	-1.372074636	0.995871601	-0.73191579	0.004128399
SVOP	405.9302615	582.2990945	-1.683303408	0.998205714	-0.52052848	0.001794286
SYN3	115.8619693	154.4801983	-1.016750455	0.971031834	-0.415014829	0.028968166
SYNGR3	579.6477086	737.6016113	-1.321504865	0.995227411	-0.347665465	0.004772589
SYT1	19136.36394	23285.24301	-2.985847601	1	-0.283099206	1.11E-16
SYT11	9982.8904	13212.18208	-2.876971887	1	-0.404339264	1.78E-15
SYT4	1830.766993	2679.280972	-3.082646792	1	-0.549397695	1.11E-15
SYT5	635.1654476	823.7298707	-1.481495576	0.994865513	-0.375038872	0.005134487
SYT7	1101.146182	1333.71944	-1.292337003	0.993303728	-0.276449209	0.006696272
TACC3	991.8093883	797.3065204	1.383883594	0.983059424	0.314928414	0.016940576
TENM1	1059.746779	1397.954947	-1.77077859	0.997365966	-0.399598284	0.002634034
TENM2	1469.466417	2143.438574	-2.614772546	0.998717249	-0.544634685	0.001282751
TNIK	2862.345872	3440.615796	-2.19250582	0.999955411	-0.265468789	4.46E-05
UNC13A	1538.182362	2000.086663	-1.745055743	0.997042077	-0.378835958	0.002957923
