## Extended Data Table 7-2 for "Upregulated GIRK2 counteracts ethanol-induced changes in excitability & respiration in human neurons"

### Sheet: sheet1
GO term ID	user interface reference code	GO domain	GO term name	GO term name - hierarchical structure	GO parent term ID	GSEA p-value	GSEA 'gene cluster' FDR corrected p-value	GSEA count foreground/input	GSEA count background	genes - hgnc_id	genes - hgnc_symbol	genes - your genelist input	genes - without hierarchical rollup - hgnc_symbol
SYNGO:synprocess		BP	process in the synapse	process in the synapse		3.62233e-19	1.52138e-17	118	1117	HGNC:816;HGNC:1389;HGNC:5287;HGNC:1391;HGNC:6270;HGNC:4581;HGNC:4571;HGNC:4572;HGNC:4082;HGNC:4586;HGNC:4584;HGNC:6234;HGNC:6220;HGNC:6264;HGNC:6267;HGNC:4845;HGNC:11496;HGNC:1117;HGNC:1775;HGNC:8008;HGNC:18539;HGNC:26183;HGNC:9957;HGNC:19265;HGNC:17282;HGNC:9402;HGNC:9395;HGNC:9246;HGNC:30670;HGNC:30757;HGNC:11034;HGNC:9777;HGNC:20151;HGNC:16703;HGNC:11018;HGNC:29125;HGNC:25412;HGNC:13531;HGNC:1…	ATP2B3;CACNA1B;HTR1B;CACNA1D;KCNJ9;GRIK3;GRIA1;GRIA2;GABRB2;GRIN2B;GRIN1;KCNC2;KCNA2;KCNJ3;KCNJ6;HCN1;SYN3;BSN;CDK5R1;NRXN1;STX1B;MCTP1;RELN;SYT9;RIMS1;PRKCG;PRKCB;PPFIA2;SV2C;STXBP5L;SLC4A8;RAB3A;SLC17A8;SLC17A6;SLC32A1;DNM3;SGIP1;ATP8A1;SYT11;SLC6A11;SLC8A1;SLC8A3;RGS7;RGS7BP;NOS1;CHRNB2;CHRNA4;CHRNA9;CHRNA10;GLRA2;KCND2;SHISA9;SHISA7;CACNG5;NRXN2;CNTNAP2;NSG2;KIF21B;ADAM22;CNIH3;LHFPL4;EPB41L3…	ATP2B3;CACNA1B;HTR1B;CACNA1D;KCNJ9;GRIK3;GRIA1;GRIA2;GABRB2;GRIN2B;GRIN1;KCNC2;KCNA2;KCNJ3;KCNJ6;HCN1;SYN3;BSN;CDK5R1;NRXN1;STX1B;MCTP1;RELN;SYT9;RIMS1;PRKCG;PRKCB;PPFIA2;SV2C;STXBP5L;SLC4A8;RAB3A;SLC17A8;SLC17A6;SLC32A1;DNM3;SGIP1;ATP8A1;SYT11;SLC6A11;SLC8A1;SLC8A3;RGS7;RGS7BP;NOS1;CHRNB2;CHRNA4;CHRNA9;CHRNA10;GLRA2;KCND2;SHISA9;SHISA7;CACNG5;NRXN2;CNTNAP2;HMP19;KIF21B;ADAM22;CNIH3;LHFPL4;EPB41L…
SYNGO:presynprocess	F1	BP	process in the presynapse	├─ process in the presynapse	SYNGO:synprocess	3.19151e-09	6.70218e-08	40	313	HGNC:816;HGNC:1389;HGNC:5287;HGNC:1391;HGNC:6270;HGNC:4581;HGNC:4571;HGNC:4572;HGNC:4082;HGNC:4586;HGNC:4584;HGNC:6234;HGNC:6220;HGNC:6264;HGNC:6267;HGNC:4845;HGNC:11496;HGNC:1117;HGNC:1775;HGNC:8008;HGNC:18539;HGNC:26183;HGNC:9957;HGNC:19265;HGNC:17282;HGNC:9402;HGNC:9395;HGNC:9246;HGNC:30670;HGNC:30757;HGNC:11034;HGNC:9777;HGNC:20151;HGNC:16703;HGNC:11018;HGNC:29125;HGNC:25412;HGNC:13531;HGNC:1…	ATP2B3;CACNA1B;HTR1B;CACNA1D;KCNJ9;GRIK3;GRIA1;GRIA2;GABRB2;GRIN2B;GRIN1;KCNC2;KCNA2;KCNJ3;KCNJ6;HCN1;SYN3;BSN;CDK5R1;NRXN1;STX1B;MCTP1;RELN;SYT9;RIMS1;PRKCG;PRKCB;PPFIA2;SV2C;STXBP5L;SLC4A8;RAB3A;SLC17A8;SLC17A6;SLC32A1;DNM3;SGIP1;ATP8A1;SYT11;SLC6A11	ATP2B3;CACNA1B;HTR1B;CACNA1D;KCNJ9;GRIK3;GRIA1;GRIA2;GABRB2;GRIN2B;GRIN1;KCNC2;KCNA2;KCNJ3;KCNJ6;HCN1;SYN3;BSN;CDK5R1;NRXN1;STX1B;MCTP1;RELN;SYT9;RIMS1;PRKCG;PRKCB;PPFIA2;SV2C;STXBP5L;SLC4A8;RAB3A;SLC17A8;SLC17A6;SLC32A1;DNM3;SGIP1;ATP8A1;SYT11;SLC6A11
GO:0099509	F2	BP	regulation of presynaptic cytosolic calcium levels	│ ├─ regulation of presynaptic cytosolic calcium levels	SYNGO:presynprocess	0.0415427	0.0601653	4	29	HGNC:816;HGNC:1389;HGNC:5287;HGNC:1391	ATP2B3;CACNA1B;HTR1B;CACNA1D	ATP2B3;CACNA1B;HTR1B;CACNA1D
GO:1905056	F11	BP	ATPase-coupled calcium ion transmembrane transporter activity involved in regulation of presynaptic cytosolic calcium levels	│ │ ├─ ATPase-coupled calcium ion transmembrane transporter activity involved in regulation of presynaptic cytosolic calcium levels	GO:0099509			1	1	HGNC:816	ATP2B3	ATP2B3	ATP2B3
GO:0099534	F12	BP	calcium ion binding involved in regulation of presynaptic cytosolic calcium levels	│ │ ├─ calcium ion binding involved in regulation of presynaptic cytosolic calcium levels	GO:0099509			0	2
GO:0099626	F13	BP	voltage-gated calcium channel activity involved in regulation of presynaptic cytosolic calcium levels	│ │ └─ voltage-gated calcium channel activity involved in regulation of presynaptic cytosolic calcium levels	GO:0099509	0.0107189	0.0195736	3	9	HGNC:1389;HGNC:5287;HGNC:1391	CACNA1B;HTR1B;CACNA1D	CACNA1B;HTR1B;CACNA1D	CACNA1B;HTR1B;CACNA1D
GO:0099505	F3	BP	regulation of presynaptic membrane potential	│ ├─ regulation of presynaptic membrane potential	SYNGO:presynprocess	3.70232e-06	2.22139e-05	12	48	HGNC:6270;HGNC:4581;HGNC:4571;HGNC:4572;HGNC:4082;HGNC:4586;HGNC:4584;HGNC:6234;HGNC:6220;HGNC:6264;HGNC:6267;HGNC:4845	KCNJ9;GRIK3;GRIA1;GRIA2;GABRB2;GRIN2B;GRIN1;KCNC2;KCNA2;KCNJ3;KCNJ6;HCN1	KCNJ9;GRIK3;GRIA1;GRIA2;GABRB2;GRIN2B;GRIN1;KCNC2;KCNA2;KCNJ3;KCNJ6;HCN1	KCNJ9
GO:0099507	F14	BP	ligand-gated ion channel activity involved in regulation of presynaptic membrane potential	│ │ ├─ ligand-gated ion channel activity involved in regulation of presynaptic membrane potential	GO:0099505	0.00105065	0.00294183	6	24	HGNC:4581;HGNC:4571;HGNC:4572;HGNC:4082;HGNC:4586;HGNC:4584	GRIK3;GRIA1;GRIA2;GABRB2;GRIN2B;GRIN1	GRIK3;GRIA1;GRIA2;GABRB2;GRIN2B;GRIN1	GRIK3;GRIA1;GRIA2;GABRB2;GRIN2B;GRIN1
GO:0099508	F15	BP	voltage-gated ion channel activity involved in regulation of presynaptic membrane potential	│ │ ├─ voltage-gated ion channel activity involved in regulation of presynaptic membrane potential	GO:0099505	0.00884727	0.0176945	4	17	HGNC:6234;HGNC:6220;HGNC:6264;HGNC:6267	KCNC2;KCNA2;KCNJ3;KCNJ6	KCNC2;KCNA2;KCNJ3;KCNJ6	KCNC2;KCNA2;KCNJ3;KCNJ6
GO:0150047	F16	BP	G protein-coupled neurotransmitter receptor activity involved in regulation of presynaptic membrane potential	│ │ ├─ G protein-coupled neurotransmitter receptor activity involved in regulation of presynaptic membrane potential	GO:0099505			0	5
GO:0140232	F17	BP	intracellular cAMP-activated cation channel activity involved in regulation of presynaptic membrane potential	│ │ └─ intracellular cAMP-activated cation channel activity involved in regulation of presynaptic membrane potential	GO:0099505			1	1	HGNC:4845	HCN1	HCN1	HCN1
GO:0140238	F4	BP	presynaptic endocytosis	│ ├─ presynaptic endocytosis	SYNGO:presynprocess			0	6
GO:0099504	F5	BP	synaptic vesicle cycle	│ ├─ synaptic vesicle cycle	SYNGO:presynprocess	2.08789e-05	8.76916e-05	25	222	HGNC:11496;HGNC:1117;HGNC:1775;HGNC:8008;HGNC:18539;HGNC:26183;HGNC:9957;HGNC:19265;HGNC:17282;HGNC:1389;HGNC:9402;HGNC:9395;HGNC:9246;HGNC:30670;HGNC:30757;HGNC:5287;HGNC:11034;HGNC:9777;HGNC:20151;HGNC:16703;HGNC:11018;HGNC:29125;HGNC:25412;HGNC:13531;HGNC:19239	SYN3;BSN;CDK5R1;NRXN1;STX1B;MCTP1;RELN;SYT9;RIMS1;CACNA1B;PRKCG;PRKCB;PPFIA2;SV2C;STXBP5L;HTR1B;SLC4A8;RAB3A;SLC17A8;SLC17A6;SLC32A1;DNM3;SGIP1;ATP8A1;SYT11	SYN3;BSN;CDK5R1;NRXN1;STX1B;MCTP1;RELN;SYT9;RIMS1;CACNA1B;PRKCG;PRKCB;PPFIA2;SV2C;STXBP5L;HTR1B;SLC4A8;RAB3A;SLC17A8;SLC17A6;SLC32A1;DNM3;SGIP1;ATP8A1;SYT11	SYN3
GO:0098693	F18	BP	regulation of synaptic vesicle cycle	│ │ ├─ regulation of synaptic vesicle cycle	GO:0099504	0.0692835	0.088179	3	21	HGNC:1117;HGNC:1775;HGNC:8008	BSN;CDK5R1;NRXN1	BSN;CDK5R1;NRXN1	BSN;CDK5R1;NRXN1
GO:0097091	F19	BP	synaptic vesicle clustering	│ │ ├─ synaptic vesicle clustering	GO:0099504			2	9	HGNC:11496;HGNC:1117	SYN3;BSN	SYN3;BSN	SYN3;BSN
GO:0099532	F20	BP	synaptic vesicle endosomal processing	│ │ ├─ synaptic vesicle endosomal processing	GO:0099504			0	13
GO:0016182	F29	BP	synaptic vesicle budding from endosome	│ │ │ ├─ synaptic vesicle budding from endosome	GO:0099532			0	4
GO:0016189	F30	BP	synaptic vesicle to endosome fusion	│ │ │ └─ synaptic vesicle to endosome fusion	GO:0099532			0	5
GO:0016079	F21	BP	synaptic vesicle exocytosis	│ │ ├─ synaptic vesicle exocytosis	GO:0099504	3.08674e-05	0.000117857	14	83	HGNC:18539;HGNC:26183;HGNC:9957;HGNC:19265;HGNC:17282;HGNC:1389;HGNC:9402;HGNC:9395;HGNC:9246;HGNC:30670;HGNC:30757;HGNC:5287;HGNC:11034;HGNC:9777	STX1B;MCTP1;RELN;SYT9;RIMS1;CACNA1B;PRKCG;PRKCB;PPFIA2;SV2C;STXBP5L;HTR1B;SLC4A8;RAB3A	STX1B;MCTP1;RELN;SYT9;RIMS1;CACNA1B;PRKCG;PRKCB;PPFIA2;SV2C;STXBP5L;HTR1B;SLC4A8;RAB3A	STX1B;MCTP1;RELN
GO:0099502	F31	BP	calcium-dependent activation of synaptic vesicle fusion	│ │ │ ├─ calcium-dependent activation of synaptic vesicle fusion	GO:0016079	0.0242293	0.0391397	3	13	HGNC:19265;HGNC:17282;HGNC:1389	SYT9;RIMS1;CACNA1B	SYT9;RIMS1;CACNA1B	SYT9
GO:0150037	F41	BP	regulation of calcium-dependent activation of synaptic vesicle fusion	│ │ │ │ └─ regulation of calcium-dependent activation of synaptic vesicle fusion	GO:0099502			2	7	HGNC:17282;HGNC:1389	RIMS1;CACNA1B	RIMS1;CACNA1B	RIMS1;CACNA1B
GO:2000300	F32	BP	regulation of synaptic vesicle exocytosis	│ │ │ ├─ regulation of synaptic vesicle exocytosis	GO:0016079	0.00168465	0.00416208	7	37	HGNC:9402;HGNC:9395;HGNC:9246;HGNC:30670;HGNC:30757;HGNC:5287;HGNC:11034	PRKCG;PRKCB;PPFIA2;SV2C;STXBP5L;HTR1B;SLC4A8	PRKCG;PRKCB;PPFIA2;SV2C;STXBP5L;HTR1B;SLC4A8	PRKCG;PRKCB;PPFIA2;SV2C;STXBP5L;HTR1B;SLC4A8
GO:0016081	F33	BP	synaptic vesicle docking	│ │ │ ├─ synaptic vesicle docking	GO:0016079			1	8	HGNC:17282	RIMS1	RIMS1	RIMS1
GO:0099148	F42	BP	regulation of synaptic vesicle docking	│ │ │ │ └─ regulation of synaptic vesicle docking	GO:0016081			0	3
GO:0031629	F34	BP	synaptic vesicle fusion to presynaptic active zone membrane	│ │ │ ├─ synaptic vesicle fusion to presynaptic active zone membrane	GO:0016079			2	6	HGNC:18539;HGNC:9777	STX1B;RAB3A	STX1B;RAB3A	STX1B
GO:0031630	F43	BP	regulation of synaptic vesicle fusion to presynaptic active zone membrane	│ │ │ │ └─ regulation of synaptic vesicle fusion to presynaptic active zone membrane	GO:0031629			1	5	HGNC:9777	RAB3A	RAB3A	RAB3A
GO:0016082	F35	BP	synaptic vesicle priming	│ │ │ └─ synaptic vesicle priming	GO:0016079			1	19	HGNC:17282	RIMS1	RIMS1	RIMS1
GO:0010807	F44	BP	regulation of synaptic vesicle priming	│ │ │ └─ regulation of synaptic vesicle priming	GO:0016082			0	7
GO:0098700	F22	BP	synaptic vesicle neurotransmitter loading	│ │ ├─ synaptic vesicle neurotransmitter loading	GO:0099504	0.0107189	0.0195736	3	9	HGNC:20151;HGNC:16703;HGNC:11018	SLC17A8;SLC17A6;SLC32A1	SLC17A8;SLC17A6;SLC32A1	SLC17A8;SLC17A6;SLC32A1
GO:0099162	F36	BP	regulation of synaptic vesicle neurotransmitter loading	│ │ │ └─ regulation of synaptic vesicle neurotransmitter loading	GO:0098700			0	2
GO:0099180	F23	BP	zinc ion import into synaptic vesicle	│ │ ├─ zinc ion import into synaptic vesicle	GO:0099504			0	2
GO:0097401	F24	BP	synaptic vesicle proton loading	│ │ ├─ synaptic vesicle proton loading	GO:0099504			0	20
GO:1901546	F37	BP	regulation of proton loading	│ │ │ └─ regulation of proton loading	GO:0097401			0	2
GO:0048488	F25	BP	synaptic vesicle endocytosis	│ │ └─ synaptic vesicle endocytosis	GO:0099504	0.353194	0.361808	4	71	HGNC:29125;HGNC:25412;HGNC:13531;HGNC:19239	DNM3;SGIP1;ATP8A1;SYT11	DNM3;SGIP1;ATP8A1;SYT11	DNM3;SGIP1;ATP8A1
GO:1900242	F38	BP	regulation of synaptic vesicle endocytosis	│ │ ├─ regulation of synaptic vesicle endocytosis	GO:0048488			1	24	HGNC:19239	SYT11	SYT11	SYT11
GO:0016185	F39	BP	synaptic vesicle budding from presynaptic endocytic zone membrane	│ │ ├─ synaptic vesicle budding from presynaptic endocytic zone membrane	GO:0048488			0	1
GO:0098694	F45	BP	regulation of synaptic vesicle budding from presynaptic endocytic zone membrane	│ │ │ └─ regulation of synaptic vesicle budding from presynaptic endocytic zone membrane	GO:0016185			0	1
GO:0016191	F40	BP	synaptic vesicle uncoating	│ │ └─ synaptic vesicle uncoating	GO:0048488			0	3
GO:0099525	F6	BP	presynaptic dense core vesicle exocytosis	│ ├─ presynaptic dense core vesicle exocytosis	SYNGO:presynprocess	0.0918114	0.110174	3	24	HGNC:17282;HGNC:29125;HGNC:9777	RIMS1;DNM3;RAB3A	RIMS1;DNM3;RAB3A	RIMS1;DNM3
GO:0099161	F26	BP	regulation of presynaptic dense core vesicle exocytosis	│ │ └─ regulation of presynaptic dense core vesicle exocytosis	GO:0099525			1	11	HGNC:9777	RAB3A	RAB3A	RAB3A
GO:0001504	F7	BP	neurotransmitter uptake	│ ├─ neurotransmitter uptake	SYNGO:presynprocess			1	6	HGNC:11044	SLC6A11	SLC6A11	SLC6A11
GO:0098810	F8	BP	neurotransmitter reuptake	│ ├─ neurotransmitter reuptake	SYNGO:presynprocess			0	10
GO:0051580	F27	BP	regulation of neurotransmitter uptake	│ │ └─ regulation of neurotransmitter uptake	GO:0098810			0	5
SYNGO:presyn_chaperoneProteinFolding	F9	BP	presynaptic chaperone-mediated protein folding	│ ├─ presynaptic chaperone-mediated protein folding	SYNGO:presynprocess			0	3
GO:0098928	F10	BP	presynaptic signaling pathway	│ └─ presynaptic signaling pathway	SYNGO:presynprocess			0	2
GO:0099526	F28	BP	presynapse to nucleus signaling pathway	│ └─ presynapse to nucleus signaling pathway	GO:0098928			0	1
SYNGO:postsynprocess	G1	BP	process in the postsynapse	├─ process in the postsynapse	SYNGO:synprocess	2.46269e-07	1.72388e-06	33	273	HGNC:11068;HGNC:11070;HGNC:10003;HGNC:23271;HGNC:7872;HGNC:4845;HGNC:4584;HGNC:4586;HGNC:1962;HGNC:1958;HGNC:14079;HGNC:13800;HGNC:4327;HGNC:4571;HGNC:4572;HGNC:4082;HGNC:6220;HGNC:6238;HGNC:37231;HGNC:35409;HGNC:1409;HGNC:8009;HGNC:13830;HGNC:24955;HGNC:29442;HGNC:201;HGNC:26802;HGNC:29568;HGNC:3380;HGNC:28451;HGNC:13818;HGNC:11512;HGNC:1464	SLC8A1;SLC8A3;RGS7;RGS7BP;NOS1;HCN1;GRIN1;GRIN2B;CHRNB2;CHRNA4;CHRNA9;CHRNA10;GLRA2;GRIA1;GRIA2;GABRB2;KCNA2;KCND2;SHISA9;SHISA7;CACNG5;NRXN2;CNTNAP2;NSG2;KIF21B;ADAM22;CNIH3;LHFPL4;EPB41L3;TMEM108;SLC12A5;SYT4;CAMK4	SLC8A1;SLC8A3;RGS7;RGS7BP;NOS1;HCN1;GRIN1;GRIN2B;CHRNB2;CHRNA4;CHRNA9;CHRNA10;GLRA2;GRIA1;GRIA2;GABRB2;KCNA2;KCND2;SHISA9;SHISA7;CACNG5;NRXN2;CNTNAP2;HMP19;KIF21B;ADAM22;CNIH3;LHFPL4;EPB41L3;TMEM108;SLC12A5;SYT4;CAMK4
GO:0099566	G2	BP	regulation of postsynaptic cytosolic calcium levels	│ ├─ regulation of postsynaptic cytosolic calcium levels	SYNGO:postsynprocess			2	12	HGNC:11068;HGNC:11070	SLC8A1;SLC8A3	SLC8A1;SLC8A3
GO:1905059	G9	BP	ATPase-coupled calcium ion transmembrane transporter activity involved in regulation of postsynaptic cytosolic calcium levels	│ │ ├─ ATPase-coupled calcium ion transmembrane transporter activity involved in regulation of postsynaptic cytosolic calcium levels	GO:0099566			0	1
GO:0099567	G10	BP	calcium ion binding involved in regulation of postsynaptic cytosolic calcium levels	│ │ ├─ calcium ion binding involved in regulation of postsynaptic cytosolic calcium levels	GO:0099566			0	1
GO:1905060	G11	BP	calcium:cation antiporter activity involved in regulation of postsynaptic cytosolic calcium ion levels	│ │ ├─ calcium:cation antiporter activity involved in regulation of postsynaptic cytosolic calcium ion levels	GO:0099566			2	3	HGNC:11068;HGNC:11070	SLC8A1;SLC8A3	SLC8A1;SLC8A3	SLC8A1;SLC8A3
GO:0098695	G12	BP	inositol 1,4,5-trisphosphate receptor activity involved in regulation of postsynaptic cytosolic calcium levels	│ │ ├─ inositol 1,4,5-trisphosphate receptor activity involved in regulation of postsynaptic cytosolic calcium levels	GO:0099566			0	1
GO:0099583	G13	BP	neurotransmitter receptor activity involved in regulation of postsynaptic cytosolic calcium levels	│ │ └─ neurotransmitter receptor activity involved in regulation of postsynaptic cytosolic calcium levels	GO:0099566			0	1
GO:0098872	G23	BP	G-protein coupled neurotransmitter receptor activity involved in regulation of postsynaptic cytosolic calcium levels	│ │ └─ G-protein coupled neurotransmitter receptor activity involved in regulation of postsynaptic cytosolic calcium levels	GO:0099583			0	1
GO:0060078	G3	BP	regulation of postsynaptic membrane potential	│ ├─ regulation of postsynaptic membrane potential	SYNGO:postsynprocess	4.24972e-08	4.09166e-07	16	60	HGNC:10003;HGNC:23271;HGNC:7872;HGNC:4845;HGNC:4584;HGNC:4586;HGNC:1962;HGNC:1958;HGNC:14079;HGNC:13800;HGNC:4327;HGNC:4571;HGNC:4572;HGNC:4082;HGNC:6220;HGNC:6238	RGS7;RGS7BP;NOS1;HCN1;GRIN1;GRIN2B;CHRNB2;CHRNA4;CHRNA9;CHRNA10;GLRA2;GRIA1;GRIA2;GABRB2;KCNA2;KCND2	RGS7;RGS7BP;NOS1;HCN1;GRIN1;GRIN2B;CHRNB2;CHRNA4;CHRNA9;CHRNA10;GLRA2;GRIA1;GRIA2;GABRB2;KCNA2;KCND2	RGS7;RGS7BP;NOS1;HCN1
GO:0140233	G14	BP	intracellular cAMP-activated cation channel activity involved in regulation of postsynaptic membrane potential	│ │ ├─ intracellular cAMP-activated cation channel activity involved in regulation of postsynaptic membrane potential	GO:0060078			0	4
GO:0099579	G24	BP	G protein-coupled neurotransmitter receptor activity involved in regulation of postsynaptic membrane potential	│ │ │ └─ G protein-coupled neurotransmitter receptor activity involved in regulation of postsynaptic membrane potential	GO:0140233			0	4
GO:1904315	G15	BP	transmitter-gated ion channel activity involved in regulation of postsynaptic membrane potential	│ │ ├─ transmitter-gated ion channel activity involved in regulation of postsynaptic membrane potential	GO:0060078	3.42299e-05	0.000119805	10	42	HGNC:4584;HGNC:4586;HGNC:1962;HGNC:1958;HGNC:14079;HGNC:13800;HGNC:4327;HGNC:4571;HGNC:4572;HGNC:4082	GRIN1;GRIN2B;CHRNB2;CHRNA4;CHRNA9;CHRNA10;GLRA2;GRIA1;GRIA2;GABRB2	GRIN1;GRIN2B;CHRNB2;CHRNA4;CHRNA9;CHRNA10;GLRA2;GRIA1;GRIA2;GABRB2	GRIN1;GRIN2B;CHRNB2;CHRNA4;CHRNA9;CHRNA10;GLRA2;GRIA1;GRIA2;GABRB2
GO:1905030	G16	BP	voltage-gated ion channel activity involved in regulation of postsynaptic membrane potential	│ │ └─ voltage-gated ion channel activity involved in regulation of postsynaptic membrane potential	GO:0060078			2	5	HGNC:6220;HGNC:6238	KCNA2;KCND2	KCNA2;KCND2	KCNA2;KCND2
GO:0098962	G4	BP	regulation of postsynaptic neurotransmitter receptor activity	│ ├─ regulation of postsynaptic neurotransmitter receptor activity	SYNGO:postsynprocess	0.0188801	0.0317186	4	22	HGNC:37231;HGNC:35409;HGNC:1409;HGNC:8009	SHISA9;SHISA7;CACNG5;NRXN2	SHISA9;SHISA7;CACNG5;NRXN2	SHISA9;SHISA7;CACNG5;NRXN2
GO:0099072	G5	BP	regulation of postsynaptic membrane neurotransmitter receptor levels	│ ├─ regulation of postsynaptic membrane neurotransmitter receptor levels	SYNGO:postsynprocess	0.273547	0.287225	9	167	HGNC:13830;HGNC:24955;HGNC:29442;HGNC:201;HGNC:26802;HGNC:29568;HGNC:3380;HGNC:28451;HGNC:13818	CNTNAP2;NSG2;KIF21B;ADAM22;CNIH3;LHFPL4;EPB41L3;TMEM108;SLC12A5	CNTNAP2;HMP19;KIF21B;ADAM22;CNIH3;LHFPL4;EPB41L3;TMEM108;SLC12A5	CNTNAP2;NSG2;KIF21B
GO:0099645	G17	BP	neurotransmitter receptor localization to postsynaptic specialization membrane	│ │ ├─ neurotransmitter receptor localization to postsynaptic specialization membrane	GO:0099072	0.107275	0.125154	5	58	HGNC:201;HGNC:26802;HGNC:29568;HGNC:3380;HGNC:28451	ADAM22;CNIH3;LHFPL4;EPB41L3;TMEM108	ADAM22;CNIH3;LHFPL4;EPB41L3;TMEM108	ADAM22;CNIH3;LHFPL4
GO:0098696	G25	BP	regulation of neurotransmitter receptor localization to postsynaptic specialization membrane	│ │ │ └─ regulation of neurotransmitter receptor localization to postsynaptic specialization membrane	GO:0099645			2	32	HGNC:3380;HGNC:28451	EPB41L3;TMEM108	EPB41L3;TMEM108	EPB41L3;TMEM108
GO:0098967	G18	BP	exocytic insertion of neurotransmitter receptor to postsynaptic membrane	│ │ ├─ exocytic insertion of neurotransmitter receptor to postsynaptic membrane	GO:0099072			0	8
GO:0099145	G26	BP	regulation of exocytic insertion of neurotransmitter receptor to postsynaptic membrane	│ │ │ └─ regulation of exocytic insertion of neurotransmitter receptor to postsynaptic membrane	GO:0098967			0	2
GO:0098970	G19	BP	postsynaptic neurotransmitter receptor diffusion trapping	│ │ ├─ postsynaptic neurotransmitter receptor diffusion trapping	GO:0099072			1	8	HGNC:13818	SLC12A5	SLC12A5	SLC12A5
GO:0150054	G27	BP	regulation of postsynaptic neurotransmitter receptor diffusion trapping	│ │ │ └─ regulation of postsynaptic neurotransmitter receptor diffusion trapping	GO:0098970			0	5
GO:0098884	G20	BP	postsynaptic neurotransmitter receptor endocytosis	│ │ └─ postsynaptic neurotransmitter receptor endocytosis	GO:0099072			0	54
GO:0099149	G28	BP	regulation of postsynaptic neurotransmitter receptor endocytosis	│ │ └─ regulation of postsynaptic neurotransmitter receptor endocytosis	GO:0098884			0	43
GO:0140239	G6	BP	postsynaptic endocytosis	│ ├─ postsynaptic endocytosis	SYNGO:postsynprocess			0	1
GO:0150038	G7	BP	postsynaptic dense core vesicle exocytosis	│ ├─ postsynaptic dense core vesicle exocytosis	SYNGO:postsynprocess			1	2	HGNC:11512	SYT4	SYT4
GO:0150044	G21	BP	regulation of postsynaptic dense core vesicle exocytosis	│ │ └─ regulation of postsynaptic dense core vesicle exocytosis	GO:0150038			1	1	HGNC:11512	SYT4	SYT4	SYT4
GO:0098926	G8	BP	postsynaptic signaling pathway	│ └─ postsynaptic signaling pathway	SYNGO:postsynprocess			1	18	HGNC:1464	CAMK4	CAMK4
GO:0099527	G22	BP	postsynapse to nucleus signaling pathway	│ └─ postsynapse to nucleus signaling pathway	GO:0098926			1	16	HGNC:1464	CAMK4	CAMK4	CAMK4
GO:1905539	G29	BP	regulation of postsynapse to nucleus signaling pathway	│ └─ regulation of postsynapse to nucleus signaling pathway	GO:0099527			0	2
GO:0099536	H1	BP	synaptic signaling	├─ synaptic signaling	SYNGO:synprocess	3.15992e-08	4.09166e-07	31	222	HGNC:8008;HGNC:4685;HGNC:29943;HGNC:3228;HGNC:9051;HGNC:8032;HGNC:11512;HGNC:239;HGNC:9392;HGNC:232;HGNC:948;HGNC:4597;HGNC:8534;HGNC:2850;HGNC:21226;HGNC:21744;HGNC:3390;HGNC:28788;HGNC:8881;HGNC:6291;HGNC:4327;HGNC:277;HGNC:5287;HGNC:1962;HGNC:1958;HGNC:1951;HGNC:2855;HGNC:8009;HGNC:1464;HGNC:24039;HGNC:7872	NRXN1;GUCY1A1;TENM2;EFNB3;PLAT;NTRK2;SYT4;ADCY8;PRKAR2B;ADCY1;BAIAP3;GRM5;P2RX3;DGKB;LRFN2;CPEB1;EPHA7;CAMKV;PFN1;KCNN2;GLRA2;ADRA1A;HTR1B;CHRNB2;CHRNA4;CHRM2;DGKI;NRXN2;CAMK4;CLMP;NOS1	NRXN1;GUCY1A3;TENM2;EFNB3;PLAT;NTRK2;SYT4;ADCY8;PRKAR2B;ADCY1;BAIAP3;GRM5;P2RX3;DGKB;LRFN2;CPEB1;EPHA7;CAMKV;PFN1;KCNN2;GLRA2;ADRA1A;HTR1B;CHRNB2;CHRNA4;CHRM2;DGKI;NRXN2;CAMK4;CLMP;NOS1
GO:0099537	H2	BP	trans-synaptic signaling	│ ├─ trans-synaptic signaling	GO:0099536	4.87102e-08	4.09166e-07	30	214	HGNC:8008;HGNC:4685;HGNC:29943;HGNC:3228;HGNC:9051;HGNC:8032;HGNC:11512;HGNC:239;HGNC:9392;HGNC:232;HGNC:948;HGNC:4597;HGNC:8534;HGNC:2850;HGNC:21226;HGNC:21744;HGNC:3390;HGNC:28788;HGNC:8881;HGNC:6291;HGNC:4327;HGNC:277;HGNC:5287;HGNC:1962;HGNC:1958;HGNC:1951;HGNC:2855;HGNC:8009;HGNC:1464;HGNC:24039	NRXN1;GUCY1A1;TENM2;EFNB3;PLAT;NTRK2;SYT4;ADCY8;PRKAR2B;ADCY1;BAIAP3;GRM5;P2RX3;DGKB;LRFN2;CPEB1;EPHA7;CAMKV;PFN1;KCNN2;GLRA2;ADRA1A;HTR1B;CHRNB2;CHRNA4;CHRM2;DGKI;NRXN2;CAMK4;CLMP	NRXN1;GUCY1A3;TENM2;EFNB3;PLAT;NTRK2;SYT4;ADCY8;PRKAR2B;ADCY1;BAIAP3;GRM5;P2RX3;DGKB;LRFN2;CPEB1;EPHA7;CAMKV;PFN1;KCNN2;GLRA2;ADRA1A;HTR1B;CHRNB2;CHRNA4;CHRM2;DGKI;NRXN2;CAMK4;CLMP
GO:0099541	H5	BP	trans-synaptic signaling by lipid	│ │ ├─ trans-synaptic signaling by lipid	GO:0099537			1	11	HGNC:8008	NRXN1	NRXN1
GO:0099542	H14	BP	trans-synaptic signaling by endocannabinoid	│ │ │ └─ trans-synaptic signaling by endocannabinoid	GO:0099541			1	11	HGNC:8008	NRXN1	NRXN1
GO:0098921	H22	BP	retrograde trans-synaptic signaling by endocannabinoid	│ │ │ ├─ retrograde trans-synaptic signaling by endocannabinoid	GO:0099542			0	6
GO:0099178	H27	BP	regulation of retrograde trans-synaptic signaling by endocanabinoid	│ │ │ │ └─ regulation of retrograde trans-synaptic signaling by endocanabinoid	GO:0098921			0	3
GO:0099553	H23	BP	trans-synaptic signaling by endocannabinoid, modulating synaptic transmission	│ │ │ └─ trans-synaptic signaling by endocannabinoid, modulating synaptic transmission	GO:0099542			1	5	HGNC:8008	NRXN1	NRXN1
GO:0150036	H28	BP	regulation of trans-synaptic signaling by endocannabinoid, modulating synaptic transmission	│ │ │ └─ regulation of trans-synaptic signaling by endocannabinoid, modulating synaptic transmission	GO:0099553			1	4	HGNC:8008	NRXN1	NRXN1	NRXN1
GO:0099540	H6	BP	trans-synaptic signaling by neuropeptide	│ │ ├─ trans-synaptic signaling by neuropeptide	GO:0099537			0	1
GO:0099543	H7	BP	trans-synaptic signaling by soluble gas	│ │ ├─ trans-synaptic signaling by soluble gas	GO:0099537			1	1	HGNC:4685	GUCY1A1	GUCY1A3
GO:0099548	H15	BP	trans-synaptic signaling by nitric oxide	│ │ │ └─ trans-synaptic signaling by nitric oxide	GO:0099543			1	1	HGNC:4685	GUCY1A1	GUCY1A3
GO:0099555	H24	BP	trans-synaptic signaling by nitric oxide, modulating synaptic transmission	│ │ │ └─ trans-synaptic signaling by nitric oxide, modulating synaptic transmission	GO:0099548			1	1	HGNC:4685	GUCY1A1	GUCY1A3
GO:0098925	H29	BP	retrograde trans-synaptic signaling by nitric oxide, modulating synaptic transmission	│ │ │ └─ retrograde trans-synaptic signaling by nitric oxide, modulating synaptic transmission	GO:0099555			1	1	HGNC:4685	GUCY1A1	GUCY1A3	GUCY1A1
GO:0099545	H8	BP	trans-synaptic signaling by trans-synaptic complex	│ │ ├─ trans-synaptic signaling by trans-synaptic complex	GO:0099537			2	9	HGNC:29943;HGNC:3228	TENM2;EFNB3	TENM2;EFNB3
GO:0098942	H16	BP	retrograde trans-synaptic signaling by trans-synaptic protein complex	│ │ │ ├─ retrograde trans-synaptic signaling by trans-synaptic protein complex	GO:0099545			1	4	HGNC:29943	TENM2	TENM2	TENM2
GO:0099557	H17	BP	trans-synaptic signaling by trans-synaptic complex, modulating synaptic transmission	│ │ │ └─ trans-synaptic signaling by trans-synaptic complex, modulating synaptic transmission	GO:0099545			1	2	HGNC:3228	EFNB3	EFNB3	EFNB3
GO:0099157	H9	BP	trans-synaptic signalling via exosome	│ │ ├─ trans-synaptic signalling via exosome	GO:0099537			0	1
GO:0099183	H10	BP	trans-synaptic signaling by BDNF, modulating synaptic transmission	│ │ ├─ trans-synaptic signaling by BDNF, modulating synaptic transmission	GO:0099537	0.004477	0.00989652	3	6	HGNC:9051;HGNC:8032;HGNC:11512	PLAT;NTRK2;SYT4	PLAT;NTRK2;SYT4	PLAT;NTRK2
GO:0150035	H18	BP	regulation of trans-synaptic signaling by BDNF, modulating synaptic transmission	│ │ │ └─ regulation of trans-synaptic signaling by BDNF, modulating synaptic transmission	GO:0099183			1	2	HGNC:11512	SYT4	SYT4	SYT4
GO:0099550	H11	BP	trans-synaptic signaling, modulating synaptic transmission	│ │ ├─ trans-synaptic signaling, modulating synaptic transmission	GO:0099537			1	7	HGNC:8008	NRXN1	NRXN1	NRXN1
GO:0007268	H12	BP	chemical synaptic transmission	│ │ └─ chemical synaptic transmission	GO:0099537	7.11732e-06	3.32142e-05	23	180	HGNC:239;HGNC:9392;HGNC:232;HGNC:948;HGNC:4597;HGNC:8534;HGNC:2850;HGNC:21226;HGNC:21744;HGNC:3390;HGNC:28788;HGNC:8881;HGNC:6291;HGNC:4327;HGNC:277;HGNC:5287;HGNC:1962;HGNC:1958;HGNC:1951;HGNC:2855;HGNC:8009;HGNC:1464;HGNC:24039	ADCY8;PRKAR2B;ADCY1;BAIAP3;GRM5;P2RX3;DGKB;LRFN2;CPEB1;EPHA7;CAMKV;PFN1;KCNN2;GLRA2;ADRA1A;HTR1B;CHRNB2;CHRNA4;CHRM2;DGKI;NRXN2;CAMK4;CLMP	ADCY8;PRKAR2B;ADCY1;BAIAP3;GRM5;P2RX3;DGKB;LRFN2;CPEB1;EPHA7;CAMKV;PFN1;KCNN2;GLRA2;ADRA1A;HTR1B;CHRNB2;CHRNA4;CHRM2;DGKI;NRXN2;CAMK4;CLMP
GO:0050804	H19	BP	modulation of chemical synaptic transmission	│ │ ├─ modulation of chemical synaptic transmission	GO:0007268	0.000167912	0.000503735	14	99	HGNC:239;HGNC:9392;HGNC:232;HGNC:948;HGNC:4597;HGNC:8534;HGNC:2850;HGNC:21226;HGNC:21744;HGNC:3390;HGNC:28788;HGNC:8881;HGNC:6291;HGNC:4327	ADCY8;PRKAR2B;ADCY1;BAIAP3;GRM5;P2RX3;DGKB;LRFN2;CPEB1;EPHA7;CAMKV;PFN1;KCNN2;GLRA2	ADCY8;PRKAR2B;ADCY1;BAIAP3;GRM5;P2RX3;DGKB;LRFN2;CPEB1;EPHA7;CAMKV;PFN1;KCNN2;GLRA2	ADCY8;PRKAR2B;ADCY1;BAIAP3;GRM5;P2RX3;DGKB;LRFN2;CPEB1;EPHA7;CAMKV;PFN1;KCNN2;GLRA2
GO:0099531	H20	BP	presynaptic process involved in chemical synaptic transmission	│ │ ├─ presynaptic process involved in chemical synaptic transmission	GO:0007268	0.00164624		8	48	HGNC:232;HGNC:277;HGNC:5287;HGNC:1962;HGNC:1958;HGNC:1951;HGNC:2855;HGNC:8009	ADCY1;ADRA1A;HTR1B;CHRNB2;CHRNA4;CHRM2;DGKI;NRXN2	ADCY1;ADRA1A;HTR1B;CHRNB2;CHRNA4;CHRM2;DGKI;NRXN2
GO:0099171	H25	BP	presynaptic modulation of chemical synaptic transmission	│ │ │ └─ presynaptic modulation of chemical synaptic transmission	GO:0099531	0.00164624	0.00416208	8	48	HGNC:232;HGNC:277;HGNC:5287;HGNC:1962;HGNC:1958;HGNC:1951;HGNC:2855;HGNC:8009	ADCY1;ADRA1A;HTR1B;CHRNB2;CHRNA4;CHRM2;DGKI;NRXN2	ADCY1;ADRA1A;HTR1B;CHRNB2;CHRNA4;CHRM2;DGKI;NRXN2	ADCY1;ADRA1A;HTR1B;CHRNB2;CHRNA4;CHRM2;DGKI;NRXN2
GO:0099565	H21	BP	postsynaptic process involved in chemical synaptic transmission	│ │ └─ postsynaptic process involved in chemical synaptic transmission	GO:0007268			2	39	HGNC:1464;HGNC:24039	CAMK4;CLMP	CAMK4;CLMP
GO:0099170	H26	BP	postsynaptic modulation of chemical synaptic transmission	│ │ └─ postsynaptic modulation of chemical synaptic transmission	GO:0099565			2	33	HGNC:1464;HGNC:24039	CAMK4;CLMP	CAMK4;CLMP	CAMK4;CLMP
GO:0099538	H3	BP	synaptic signaling via neuropeptide	│ ├─ synaptic signaling via neuropeptide	GO:0099536			0	8
GO:0099163	H4	BP	synaptic signaling by nitric oxide	│ └─ synaptic signaling by nitric oxide	GO:0099536			1	3	HGNC:7872	NOS1	NOS1	NOS1
GO:0150045	H13	BP	regulation of synaptic signaling by nitric oxide	│ └─ regulation of synaptic signaling by nitric oxide	GO:0099163			0	2
GO:0050808	I1	BP	synapse organization	├─ synapse organization	SYNGO:synprocess	4.65216e-06	2.44238e-05	40	424	HGNC:3390;HGNC:14295;HGNC:2850;HGNC:21226;HGNC:28788;HGNC:8881;HGNC:21292;HGNC:613;HGNC:11220;HGNC:9682;HGNC:23502;HGNC:20297;HGNC:9246;HGNC:17282;HGNC:1117;HGNC:29125;HGNC:1768;HGNC:14267;HGNC:32326;HGNC:3762;HGNC:23501;HGNC:8008;HGNC:29396;HGNC:29849;HGNC:244;HGNC:3313;HGNC:8033;HGNC:13818;HGNC:8009;HGNC:30827;HGNC:2714;HGNC:945;HGNC:10250;HGNC:9957;HGNC:2661;HGNC:18132;HGNC:9102;HGNC:8117;HGNC…	EPHA7;SHANK2;DGKB;LRFN2;CAMKV;PFN1;RIMS3;APOE;SPARCL1;PTPRT;SLITRK4;SLITRK1;PPFIA2;RIMS1;BSN;DNM3;CDH9;PCDH17;IGSF9B;FLRT3;SLITRK3;NRXN1;ELFN2;CADM2;ADD2;ELAVL2;NTRK3;SLC12A5;NRXN2;FAM107A;DCX;ADGRB3;ROBO2;RELN;DAB1;IGSF9;PLXNA4;TENM1;TENM2;CLASP2	EPHA7;SHANK2;DGKB;LRFN2;CAMKV;PFN1;RIMS3;APOE;SPARCL1;PTPRT;SLITRK4;SLITRK1;PPFIA2;RIMS1;BSN;DNM3;CDH9;PCDH17;IGSF9B;FLRT3;SLITRK3;NRXN1;ELFN2;CADM2;ADD2;ELAVL2;NTRK3;SLC12A5;NRXN2;FAM107A;DCX;ADGRB3;ROBO2;RELN;DAB1;IGSF9;PLXNA4;TENM1;TENM2;CLASP2
GO:0099172	I2	BP	presynapse organization	│ ├─ presynapse organization	GO:0050808			0	2
GO:0099174	I16	BP	regulation of presynapse organization	│ │ └─ regulation of presynapse organization	GO:0099172			0	2
GO:0099173	I3	BP	postsynapse organization	│ ├─ postsynapse organization	GO:0050808	0.389829		4	75	HGNC:3390;HGNC:14295;HGNC:2850;HGNC:21226	EPHA7;SHANK2;DGKB;LRFN2	EPHA7;SHANK2;DGKB;LRFN2
GO:0099175	I17	BP	regulation of postsynapse organization	│ │ ├─ regulation of postsynapse organization	GO:0099173	0.210313	0.232452	4	55	HGNC:3390;HGNC:14295;HGNC:2850;HGNC:21226	EPHA7;SHANK2;DGKB;LRFN2	EPHA7;SHANK2;DGKB;LRFN2	EPHA7;SHANK2;DGKB;LRFN2
GO:0099084	I18	BP	postsynaptic specialization organization	│ │ └─ postsynaptic specialization organization	GO:0099173			0	4
GO:0099563	I4	BP	modification of synaptic structure	│ ├─ modification of synaptic structure	GO:0050808			2	55	HGNC:28788;HGNC:8881	CAMKV;PFN1	CAMKV;PFN1
GO:0099010	I19	BP	modification of postsynaptic structure	│ │ ├─ modification of postsynaptic structure	GO:0099563			2	52	HGNC:28788;HGNC:8881	CAMKV;PFN1	CAMKV;PFN1
GO:0099159	I36	BP	regulation of modification of postsynaptic structure	│ │ │ ├─ regulation of modification of postsynaptic structure	GO:0099010			1	19	HGNC:28788	CAMKV	CAMKV	CAMKV
GO:0098885	I37	BP	modification of postsynaptic actin cytoskeleton	│ │ │ └─ modification of postsynaptic actin cytoskeleton	GO:0099010			1	26	HGNC:8881	PFN1	PFN1	PFN1
GO:1905274	I50	BP	regulation of modification of postsynaptic actin cytoskeleton	│ │ │ └─ regulation of modification of postsynaptic actin cytoskeleton	GO:0098885			0	13
GO:0099564	I20	BP	modification of synaptic structure, modulating synaptic transmission	│ │ ├─ modification of synaptic structure, modulating synaptic transmission	GO:0099563			0	1
GO:1905244	I21	BP	regulation of modification of synaptic structure	│ │ └─ regulation of modification of synaptic structure	GO:0099563			0	2
GO:0098987	I38	BP	regulation of modification of synapse structure, modulating synaptic transmission	│ │ └─ regulation of modification of synapse structure, modulating synaptic transmission	GO:1905244			0	2
GO:0050807	I5	BP	regulation of synapse organization	│ ├─ regulation of synapse organization	GO:0050808	0.0024237	0.00565529	6	29	HGNC:21292;HGNC:613;HGNC:11220;HGNC:9682;HGNC:23502;HGNC:20297	RIMS3;APOE;SPARCL1;PTPRT;SLITRK4;SLITRK1	RIMS3;APOE;SPARCL1;PTPRT;SLITRK4;SLITRK1	RIMS3;APOE;SPARCL1;PTPRT;SLITRK4;SLITRK1
GO:0098918	I6	BP	structural constituent of synapse	│ ├─ structural constituent of synapse	GO:0050808	0.0278053	0.0432527	5	38	HGNC:9246;HGNC:17282;HGNC:1117;HGNC:29125;HGNC:14295	PPFIA2;RIMS1;BSN;DNM3;SHANK2	PPFIA2;RIMS1;BSN;DNM3;SHANK2
GO:0099181	I22	BP	structural constituent of presynapse	│ │ ├─ structural constituent of presynapse	GO:0098918	0.0167103	0.029243	3	11	HGNC:9246;HGNC:17282;HGNC:1117	PPFIA2;RIMS1;BSN	PPFIA2;RIMS1;BSN	PPFIA2
GO:0098882	I39	BP	structural constituent of active zone	│ │ │ ├─ structural constituent of active zone	GO:0099181			2	8	HGNC:17282;HGNC:1117	RIMS1;BSN	RIMS1;BSN	RIMS1;BSN
GO:0098699	I40	BP	structural constituent of presynaptic actin cytoskeleton	│ │ │ └─ structural constituent of presynaptic actin cytoskeleton	GO:0099181			0	1
GO:0099186	I23	BP	structural constituent of postsynapse	│ │ └─ structural constituent of postsynapse	GO:0098918	0.125817	0.14282	3	28	HGNC:29125;HGNC:14295;HGNC:9246	DNM3;SHANK2;PPFIA2	DNM3;SHANK2;PPFIA2	DNM3
GO:0098973	I41	BP	structural constituent of postsynaptic actin cytoskeleton	│ │ ├─ structural constituent of postsynaptic actin cytoskeleton	GO:0099186			0	6
GO:0099184	I42	BP	structural constituent of postsynaptic intermediate filament cytoskeleton	│ │ ├─ structural constituent of postsynaptic intermediate filament cytoskeleton	GO:0099186			0	2
GO:0098879	I43	BP	structural constituent of postsynaptic specialization	│ │ ├─ structural constituent of postsynaptic specialization	GO:0099186			0	3
GO:0098919	I44	BP	structural constituent of postsynaptic density	│ │ └─ structural constituent of postsynaptic density	GO:0099186			2	13	HGNC:14295;HGNC:9246	SHANK2;PPFIA2	SHANK2;PPFIA2	SHANK2;PPFIA2
GO:0150043	I7	BP	structural constituent of synapse-associated extracellular matrix	│ ├─ structural constituent of synapse-associated extracellular matrix	GO:0050808			0	1
GO:0099560	I8	BP	synapse adhesion between pre- and post-synapse	│ ├─ synapse adhesion between pre- and post-synapse	GO:0050808	5.67891e-05	0.000183473	10	45	HGNC:11220;HGNC:1768;HGNC:14267;HGNC:32326;HGNC:3762;HGNC:20297;HGNC:23501;HGNC:8008;HGNC:29396;HGNC:29849	SPARCL1;CDH9;PCDH17;IGSF9B;FLRT3;SLITRK1;SLITRK3;NRXN1;ELFN2;CADM2	SPARCL1;CDH9;PCDH17;IGSF9B;FLRT3;SLITRK1;SLITRK3;NRXN1;ELFN2;CADM2	SPARCL1;CDH9;PCDH17;IGSF9B;FLRT3;SLITRK1;SLITRK3;NRXN1;ELFN2;CADM2
GO:0099179	I24	BP	regulation of synaptic membrane adhesion	│ │ └─ regulation of synaptic membrane adhesion	GO:0099560			0	7
GO:0008039	I9	BP	synaptic target recognition	│ ├─ synaptic target recognition	GO:0050808			0	3
GO:0007416	I10	BP	synapse assembly	│ ├─ synapse assembly	GO:0050808	0.0490848	0.0676963	12	163	HGNC:1768;HGNC:244;HGNC:8008;HGNC:9246;HGNC:3313;HGNC:8033;HGNC:20297;HGNC:23501;HGNC:13818;HGNC:8009;HGNC:30827;HGNC:2714	CDH9;ADD2;NRXN1;PPFIA2;ELAVL2;NTRK3;SLITRK1;SLITRK3;SLC12A5;NRXN2;FAM107A;DCX	CDH9;ADD2;NRXN1;PPFIA2;ELAVL2;NTRK3;SLITRK1;SLITRK3;SLC12A5;NRXN2;FAM107A;DCX	CDH9;ADD2;NRXN1
GO:0099054	I25	BP	presynapse assembly	│ │ ├─ presynapse assembly	GO:0007416			2	15	HGNC:9246;HGNC:8008	PPFIA2;NRXN1	PPFIA2;NRXN1	PPFIA2;NRXN1
GO:0051963	I26	BP	regulation of synapse assembly	│ │ ├─ regulation of synapse assembly	GO:0007416	0.056296	0.0738884	9	113	HGNC:3313;HGNC:8033;HGNC:20297;HGNC:23501;HGNC:8008;HGNC:13818;HGNC:8009;HGNC:30827;HGNC:2714	ELAVL2;NTRK3;SLITRK1;SLITRK3;NRXN1;SLC12A5;NRXN2;FAM107A;DCX	ELAVL2;NTRK3;SLITRK1;SLITRK3;NRXN1;SLC12A5;NRXN2;FAM107A;DCX	ELAVL2
GO:1905606	I45	BP	regulation of presynapse assembly	│ │ │ ├─ regulation of presynapse assembly	GO:0051963	0.0499663	0.0676963	4	31	HGNC:8033;HGNC:20297;HGNC:23501;HGNC:8008	NTRK3;SLITRK1;SLITRK3;NRXN1	NTRK3;SLITRK1;SLITRK3;NRXN1	NTRK3;SLITRK1;SLITRK3;NRXN1
GO:0150052	I46	BP	regulation of postsynapse assembly	│ │ │ └─ regulation of postsynapse assembly	GO:0051963	0.271318	0.287225	4	62	HGNC:13818;HGNC:8009;HGNC:30827;HGNC:2714	SLC12A5;NRXN2;FAM107A;DCX	SLC12A5;NRXN2;FAM107A;DCX	SLC12A5;NRXN2;FAM107A;DCX
GO:0098698	I27	BP	postsynaptic specialization assembly	│ │ ├─ postsynaptic specialization assembly	GO:0007416			2	40	HGNC:8008;HGNC:8033	NRXN1;NTRK3	NRXN1;NTRK3
GO:0099150	I47	BP	regulation of postsynaptic specialization assembly	│ │ │ ├─ regulation of postsynaptic specialization assembly	GO:0098698			1	9	HGNC:8008	NRXN1	NRXN1	NRXN1
GO:0097107	I48	BP	postsynaptic density assembly	│ │ │ └─ postsynaptic density assembly	GO:0098698			2	26	HGNC:8033;HGNC:8008	NTRK3;NRXN1	NTRK3;NRXN1	NTRK3
GO:0099151	I51	BP	regulation of postsynaptic density assembly	│ │ │ └─ regulation of postsynaptic density assembly	GO:0097107			1	20	HGNC:8008	NRXN1	NRXN1	NRXN1
GO:0097104	I28	BP	postsynaptic membrane assembly	│ │ └─ postsynaptic membrane assembly	GO:0007416			0	1
GO:0098883	I11	BP	synapse disassembly	│ ├─ synapse disassembly	GO:0050808			1	11	HGNC:945	ADGRB3	ADGRB3
GO:1905806	I29	BP	regulation of synapse disassembly	│ │ └─ regulation of synapse disassembly	GO:0098883			1	11	HGNC:945	ADGRB3	ADGRB3	ADGRB3
GO:0060074	I12	BP	synapse maturation	│ ├─ synapse maturation	GO:0050808	0.00484022	0.0101645	6	34	HGNC:8881;HGNC:10250;HGNC:945;HGNC:9957;HGNC:2661;HGNC:18132	PFN1;ROBO2;ADGRB3;RELN;DAB1;IGSF9	PFN1;ROBO2;ADGRB3;RELN;DAB1;IGSF9	PFN1;ROBO2
GO:0090128	I30	BP	regulation of synapse maturation	│ │ └─ regulation of synapse maturation	GO:0060074	0.0339908	0.0509862	4	27	HGNC:945;HGNC:9957;HGNC:2661;HGNC:18132	ADGRB3;RELN;DAB1;IGSF9	ADGRB3;RELN;DAB1;IGSF9	ADGRB3;RELN;DAB1;IGSF9
GO:0099558	I13	BP	maintenance of synapse structure	│ ├─ maintenance of synapse structure	GO:0050808	0.0839968	0.103761	3	23	HGNC:9102;HGNC:8117;HGNC:29943	PLXNA4;TENM1;TENM2	PLXNA4;TENM1;TENM2	PLXNA4
GO:0099559	I31	BP	maintenance of alignment of postsynaptic density and presynaptic active zone	│ │ ├─ maintenance of alignment of postsynaptic density and presynaptic active zone	GO:0099558			2	4	HGNC:8117;HGNC:29943	TENM1;TENM2	TENM1;TENM2	TENM1;TENM2
GO:0098880	I32	BP	maintenance of postsynaptic specialization structure	│ │ └─ maintenance of postsynaptic specialization structure	GO:0099558			0	13
GO:0099562	I49	BP	maintenance of postsynaptic density structure	│ │ └─ maintenance of postsynaptic density structure	GO:0098880			0	6
GO:0099187	I14	BP	presynaptic cytoskeleton organization	│ ├─ presynaptic cytoskeleton organization	GO:0050808			1	9	HGNC:17078	CLASP2	CLASP2	CLASP2
GO:0099140	I33	BP	presynaptic actin cytoskeleton organization	│ │ └─ presynaptic actin cytoskeleton organization	GO:0099187			0	8
GO:0099188	I15	BP	postsynaptic cytoskeleton organization	│ └─ postsynaptic cytoskeleton organization	GO:0050808			2	27	HGNC:8117;HGNC:29943	TENM1;TENM2	TENM1;TENM2
GO:0098974	I34	BP	postsynaptic actin cytoskeleton organization	│ ├─ postsynaptic actin cytoskeleton organization	GO:0099188			0	21
GO:0099190	I35	BP	postsynaptic spectrin-associated cytoskeleton organization	│ └─ postsynaptic spectrin-associated cytoskeleton organization	GO:0099188			2	4	HGNC:8117;HGNC:29943	TENM1;TENM2	TENM1;TENM2	TENM1;TENM2
SYNGO:metabolism	J1	BP	metabolism	├─ metabolism	SYNGO:synprocess	0.646789	0.646789	4	106	HGNC:21744;HGNC:10750;HGNC:4093;HGNC:3315	CPEB1;SEPTIN3;GAD2;ELAVL4	CPEB1;SEPT3;GAD2;ELAVL4
SYNGO:presyn_ATPmetabolic	J2	BP	ATP metabolic process in the presynapse	│ ├─ ATP metabolic process in the presynapse	SYNGO:metabolism			0	1
SYNGO:presyn_regulationATPmetabolic	J12	BP	regulation of ATP metabolic process in the presynapse	│ │ └─ regulation of ATP metabolic process in the presynapse	SYNGO:presyn_ATPmetabolic			0	1
SYNGO:postsyn_ATPmetabolic	J3	BP	ATP metabolic process in the postsynapse	│ ├─ ATP metabolic process in the postsynapse	SYNGO:metabolism			0	1
GO:0099546	J4	BP	protein catabolic process, modulating synaptic transmission	│ ├─ protein catabolic process, modulating synaptic transmission	SYNGO:metabolism			0	1
GO:0099574	J5	BP	regulation of protein catabolic process at synapse, modulating synaptic transmission	│ ├─ regulation of protein catabolic process at synapse, modulating synaptic transmission	SYNGO:metabolism			0	8
GO:0099576	J13	BP	regulation of protein catabolic process at postsynapse, modulating synaptic transmission	│ │ ├─ regulation of protein catabolic process at postsynapse, modulating synaptic transmission	GO:0099574			0	6
GO:0099575	J14	BP	regulation of protein catabolic process at presynapse, modulating synaptic transmission	│ │ └─ regulation of protein catabolic process at presynapse, modulating synaptic transmission	GO:0099574			0	1
GO:0099547	J6	BP	regulation of translation at synapse, modulating synaptic transmission	│ ├─ regulation of translation at synapse, modulating synaptic transmission	SYNGO:metabolism			1	7	HGNC:21744	CPEB1	CPEB1	CPEB1
GO:0099578	J15	BP	regulation of translation at postsynapse, modulating synaptic transmission	│ │ ├─ regulation of translation at postsynapse, modulating synaptic transmission	GO:0099547			0	3
GO:0099577	J16	BP	regulation of translation at presynapse, modulating synaptic transmission	│ │ └─ regulation of translation at presynapse, modulating synaptic transmission	GO:0099547			0	2
GO:0042135	J7	BP	neurotransmitter catabolic process	│ ├─ neurotransmitter catabolic process	SYNGO:metabolism			0	2
GO:0140246	J8	BP	protein catabolic process at synapse	│ ├─ protein catabolic process at synapse	SYNGO:metabolism			1	25	HGNC:10750	SEPTIN3	SEPT3
GO:0140247	J17	BP	protein catabolic process at presynapse	│ │ ├─ protein catabolic process at presynapse	GO:0140246			1	5	HGNC:10750	SEPTIN3	SEPT3	SEPTIN3
GO:0140251	J21	BP	regulation protein catabolic process at presynapse	│ │ │ └─ regulation protein catabolic process at presynapse	GO:0140247			0	4
GO:0140249	J18	BP	protein catabolic process at postsynapse	│ │ └─ protein catabolic process at postsynapse	GO:0140246			0	20
GO:0140252	J22	BP	regulation protein catabolic process at postsynapse	│ │ └─ regulation protein catabolic process at postsynapse	GO:0140249			0	15
GO:0042136	J9	BP	neurotransmitter biosynthetic process	│ ├─ neurotransmitter biosynthetic process	SYNGO:metabolism			1	2	HGNC:4093	GAD2	GAD2	GAD2
GO:0140241	J10	BP	translation at synapse	│ ├─ translation at synapse	SYNGO:metabolism			1	56	HGNC:3315	ELAVL4	ELAVL4
GO:0140236	J19	BP	translation at presynapse	│ │ ├─ translation at presynapse	GO:0140241			0	51
GO:0140242	J20	BP	translation at postsynapse	│ │ └─ translation at postsynapse	GO:0140241			1	56	HGNC:3315	ELAVL4	ELAVL4
GO:0140245	J23	BP	regulation of translation at postsynapse	│ │ └─ regulation of translation at postsynapse	GO:0140242			1	4	HGNC:3315	ELAVL4	ELAVL4	ELAVL4
GO:0140235	J11	BP	RNA polyadenylation at postsynapse	│ └─ RNA polyadenylation at postsynapse	SYNGO:metabolism			0	1
SYNGO:transport	K1	BP	transport	└─ transport	SYNGO:synprocess			2	54	HGNC:6318;HGNC:29442	KIF2A;KIF21B	KIF2A;KIF21B
GO:0008088	K2	BP	axo-dendritic transport	├─ axo-dendritic transport	SYNGO:transport			2	28	HGNC:6318;HGNC:29442	KIF2A;KIF21B	KIF2A;KIF21B
GO:0098930	K7	BP	axonal transport	│ ├─ axonal transport	GO:0008088			1	10	HGNC:6318	KIF2A	KIF2A
GO:0008089	K14	BP	anterograde axonal transport	│ │ ├─ anterograde axonal transport	GO:0098930			1	6	HGNC:6318	KIF2A	KIF2A	KIF2A
GO:0099641	K23	BP	anterograde axonal protein transport	│ │ │ ├─ anterograde axonal protein transport	GO:0008089			0	2
GO:0140231	K24	BP	anterograde axonal transport of neurotransmitter receptor complex	│ │ │ └─ anterograde axonal transport of neurotransmitter receptor complex	GO:0008089			0	1
GO:0099088	K15	BP	axonal transport of messenger ribonucleoprotein complex	│ │ └─ axonal transport of messenger ribonucleoprotein complex	GO:0098930			0	1
GO:0098935	K8	BP	dendritic transport	│ └─ dendritic transport	GO:0008088			2	19	HGNC:6318;HGNC:29442	KIF2A;KIF21B	KIF2A;KIF21B	KIF2A
GO:0098937	K16	BP	anterograde dendritic transport	│ ├─ anterograde dendritic transport	GO:0098935			0	9
GO:0098971	K25	BP	anterograde dendritic transport of neurotransmitter receptor complex	│ │ └─ anterograde dendritic transport of neurotransmitter receptor complex	GO:0098937			0	6
GO:0098939	K17	BP	dendritic transport of mitochondrion	│ ├─ dendritic transport of mitochondrion	GO:0098935			0	1
GO:0098961	K18	BP	dendritic transport of ribonucleoprotein complex	│ ├─ dendritic transport of ribonucleoprotein complex	GO:0098935			0	6
GO:0098963	K26	BP	dendritic transport of messenger ribonucleoprotein complex	│ │ └─ dendritic transport of messenger ribonucleoprotein complex	GO:0098961			0	6
GO:0098964	K29	BP	anterograde dendritic transport of messenger ribonucleoprotein complex	│ │ └─ anterograde dendritic transport of messenger ribonucleoprotein complex	GO:0098963			0	2
GO:0098934	K19	BP	retrograde dendritic transport	│ └─ retrograde dendritic transport	GO:0098935			1	1	HGNC:29442	KIF21B	KIF21B	KIF21B
GO:0099514	K3	BP	synaptic vesicle cytoskeletal transport	├─ synaptic vesicle cytoskeletal transport	SYNGO:transport			0	4
GO:0099517	K9	BP	synaptic vesicle transport along microtubule	│ └─ synaptic vesicle transport along microtubule	GO:0099514			0	4
GO:0048490	K20	BP	anterograde synaptic vesicle transport	│ └─ anterograde synaptic vesicle transport	GO:0099517			0	4
GO:1903742	K27	BP	regulation of anterograde synaptic vesicle transport	│ └─ regulation of anterograde synaptic vesicle transport	GO:0048490			0	2
GO:0099090	K4	BP	synaptic vesicle recycling via endosome	├─ synaptic vesicle recycling via endosome	SYNGO:transport			0	3
GO:0099158	K10	BP	regulation of recycling endosome localization within postsynapse	│ └─ regulation of recycling endosome localization within postsynapse	GO:0099090			0	1
GO:0099089	K5	BP	establishment of endoplasmic reticulum localization to postsynapse	├─ establishment of endoplasmic reticulum localization to postsynapse	SYNGO:transport			0	1
GO:0099637	K6	BP	neurotransmitter receptor transport	└─ neurotransmitter receptor transport	SYNGO:transport			0	19
GO:0098968	K11	BP	neurotransmitter receptor transport postsynaptic membrane to endosome	├─ neurotransmitter receptor transport postsynaptic membrane to endosome	GO:0099637			0	2
GO:0098877	K12	BP	neurotransmitter receptor transport to plasma membrane	├─ neurotransmitter receptor transport to plasma membrane	GO:0099637			0	15
GO:0098969	K21	BP	neurotransmitter receptor transport to postsynaptic membrane	│ ├─ neurotransmitter receptor transport to postsynaptic membrane	GO:0098877			0	5
GO:0099639	K22	BP	neurotransmitter receptor transport, endosome to plasma membrane	│ └─ neurotransmitter receptor transport, endosome to plasma membrane	GO:0098877			0	11
GO:0098887	K28	BP	neurotransmitter receptor transport, endosome to postsynaptic membrane	│ └─ neurotransmitter receptor transport, endosome to postsynaptic membrane	GO:0099639			0	10
GO:0099152	K30	BP	regulation of neurotransmitter receptor transport, endosome to postsynaptic membrane	│ └─ regulation of neurotransmitter receptor transport, endosome to postsynaptic membrane	GO:0098887			0	2
GO:0098943	K13	BP	neurotransmitter receptor transport, postsynaptic endosome to lysosome	└─ neurotransmitter receptor transport, postsynaptic endosome to lysosome	GO:0099637			0	2
